# MMM: A deterministic Mendelian mismatch matrix framework for germplasm collection quality assessment, demonstrated in apple and sweet cherry

**DOI:** 10.64898/2026.08.02.742285

**Authors:** Qiliang Chen, Liuxiu Chen, Jing Fan, Xiaoping Yang, Jingguo Zhang, Wei Du, Wei Liu, Zi’ang Liu, Hongju Hu

## Abstract

Pedigree errors, duplicate accessions, and undocumented kinship limit the effective use of large genebank collections. Existing tools such as CERVUS and COLONY require allele-frequency estimates and return relationship-level assignments, providing no collection-wide view of Mendelian consistency. We developed the Mendelian Mismatch Matrix (MMM) framework and its open-source implementation, MMMAS (Mendelian Mismatch Matrix Analysis System). We applied MMM to apple (*Malus × domestica*; 1,085 accessions, 15 SSRs) and sweet cherry (*Prunus avium*; 383 accessions, 13 SSRs) datasets from the German Fruit Genebank. MMM converts pairwise Mendelian mismatch numbers (Mmn) into an N × N symmetric matrix, from which we derive four collection-scale indices (Mmin, the Mendelian minimum mismatch number; Mavg, the Mendelian average mismatch number; Mzmp, the Mendelian zero-mismatch partner number; Mmmd, the Mendelian mismatch-mode duplication index) and the Mendelian Exhaustive Stratification (MES) grading system. Apple showed a gradient-type structure (Mendelian Grade-gap Index, MGI = 0.125), sweet cherry a broken-type structure (MGI = 0.545). The Mmin–Mavg strategy identified 20 and 10 distinct accessions in apple and sweet cherry, including the scab-resistance donor *Malus × floribunda* 821 (Rvi6) and the fire-blight donor *M. × robusta* 5. The Mmmd index flagged one literature-confirmed pair of duplicate genotypes in sweet cherry. Of CERVUS-confirmed parent–offspring pairs, 97.31% in apple and 100% of high-confidence pairs in sweet cherry fell within Mmn ≤ 1. Mzmp rankings matched documented breeding history, with ‘Cox Orange’ (Mzmp = 57) and ‘Lübecker Bunte’ (Mzmp = 49) ranking first in each species. The complete end-to-end analysis of all 588,070 apple pairwise comparisons took 7.24 s on an ordinary workstation. This deterministic pre-screening framework, with a parameter-free core, supports routine quality assessment in germplasm collections.
