## Supplementary material for "MMM: A deterministic Mendelian mismatch matrix framework for germplasm collection quality assessment, demonstrated in apple and sweet cherry": S1

### Sheet: Overview
Summary of SSR Polymorphism Statistics
Dataset	N	No. of loci	Mean k	Mean typed	Mean HExp	Mean PIC	Cmb NE-1P	Cmb NE-2P	Cmb NE-PP	Cmb NE-I	Cmb NE-SI
Apple (17 SSR)	1085	17	22.059	0.997	0.8361	0.8186	2.52E-06	1.67E-09	9.53E-16	3.29E-24	1.00E-08
Apple (15 SSR)	1085	15	20	0.9994	0.83	0.8114	1.82E-05	3.00E-08	1.63E-13	6.15E-21	1.20E-07
Cherry (16 SSR)	383	16	15.375	0.9998	0.6726	0.6269	1.84E-03	2.09E-05	1.00E-08	5.74E-15	2.42E-06
Cherry (13 SSR)	383	13	13.615	1	0.6409	0.5894	1.27E-02	4.81E-04	2.53E-06	3.39E-11	5.22E-05

### Sheet: Apple_17SSR
Polymorphism statistics of Apple 17SSR markers
Locus	k	N	HObs	HExp	PIC	NE-1P	NE-2P	NE-PP	NE-I	NE-SI	HW	F(Null)
Ch01h01_	22	1085	0.857	0.858	0.841	0.449	0.287	0.123	0.037	0.33	NS	-0.0004
Ch01f07a_	18	1085	0.868	0.863	0.848	0.432	0.274	0.111	0.034	0.327	NS	-0.004
CH03d07_	26	1083	0.884	0.864	0.85	0.426	0.269	0.106	0.032	0.326	NS	-0.012
CH04c07_	19	1085	0.877	0.866	0.853	0.419	0.263	0.102	0.031	0.325	***	-0.0071
CH05f06_	14	1085	0.839	0.842	0.824	0.479	0.311	0.138	0.043	0.34	NS	0.0008
CH01f03b_	14	1084	0.806	0.796	0.767	0.574	0.397	0.213	0.071	0.37	NS	-0.0066
GD12_	20	1085	0.702	0.702	0.681	0.673	0.483	0.267	0.11	0.427	NS	-0.0023
CH02d08_	20	1083	0.829	0.847	0.83	0.463	0.299	0.127	0.04	0.337	NS	0.01
CH05e03_	38	1073	0.649	0.889	0.88	0.356	0.217	0.07	0.021	0.311	***	0.157
CH02c09_	17	1083	0.855	0.849	0.83	0.469	0.303	0.134	0.041	0.336	NS	-0.0035
CH02g09_	26	1085	0.886	0.889	0.879	0.364	0.222	0.076	0.022	0.311	NS	0.0009
CH01f02_	27	1085	0.877	0.883	0.871	0.382	0.236	0.085	0.025	0.315	NS	0.0027
CH04f10_	37	1050	0.555	0.875	0.865	0.388	0.241	0.083	0.025	0.319	***	0.2233
COL_	17	1083	0.779	0.803	0.777	0.555	0.38	0.196	0.065	0.365	NS	0.0156
Hi02c07_	18	1085	0.804	0.804	0.78	0.552	0.375	0.19	0.063	0.364	NS	0.0009
CH04e05_	26	1085	0.793	0.761	0.738	0.602	0.419	0.216	0.08	0.39	NS	-0.0263
GD147_	16	1085	0.833	0.824	0.803	0.511	0.34	0.16	0.052	0.351	NS	-0.0071
Combined statistics
Number of individuals	1085
Number of loci	17
Mean number of alleles per locus	22.059
Mean proportion of loci typed	0.9970
Mean expected heterozygosity (HExp)	0.8361
Mean polymorphic information content (PIC)	0.8186
Combined non-exclusion probability (first parent)	0.00000252
Combined non-exclusion probability (second parent)	1.672E-0009
Combined non-exclusion probability (parent pair)	9.526E-0016
Combined non-exclusion probability (identity)	3.292E-0024
Combined non-exclusion probability (sib identity)	0.00000001

### Sheet: Apple_15SSR
Polymorphism statistics of Apple 15SSR markers
Locus	k	N	HObs	HExp	PIC	NE-1P	NE-2P	NE-PP	NE-I	NE-SI	HW	F(Null)
Ch01h01_	22	1085	0.857	0.858	0.841	0.449	0.287	0.123	0.037	0.33	NS	-0.0004
Ch01f07a_	18	1085	0.868	0.863	0.848	0.432	0.274	0.111	0.034	0.327	NS	-0.004
CH03d07_	26	1083	0.884	0.864	0.85	0.426	0.269	0.106	0.032	0.326	NS	-0.012
CH04c07_	19	1085	0.877	0.866	0.853	0.419	0.263	0.102	0.031	0.325	***	-0.0071
CH05f06_	14	1085	0.839	0.842	0.824	0.479	0.311	0.138	0.043	0.34	NS	0.0008
CH01f03b_	14	1084	0.806	0.796	0.767	0.574	0.397	0.213	0.071	0.37	NS	-0.0066
GD12_	20	1085	0.702	0.702	0.681	0.673	0.483	0.267	0.11	0.427	NS	-0.0023
CH02d08_	20	1083	0.829	0.847	0.83	0.463	0.299	0.127	0.04	0.337	NS	0.01
CH02c09_	17	1083	0.855	0.849	0.83	0.469	0.303	0.134	0.041	0.336	NS	-0.0035
CH02g09_	26	1085	0.886	0.889	0.879	0.364	0.222	0.076	0.022	0.311	NS	0.0009
CH01f02_	27	1085	0.877	0.883	0.871	0.382	0.236	0.085	0.025	0.315	NS	0.0027
COL_	17	1083	0.779	0.803	0.777	0.555	0.38	0.196	0.065	0.365	NS	0.0156
Hi02c07_	18	1085	0.804	0.804	0.78	0.552	0.375	0.19	0.063	0.364	NS	0.0009
CH04e05_	26	1085	0.793	0.761	0.738	0.602	0.419	0.216	0.08	0.39	NS	-0.0263
GD147_	16	1085	0.833	0.824	0.803	0.511	0.34	0.16	0.052	0.351	NS	-0.0071
Combined statistics
Number of individuals	1085
Number of loci	15
Mean number of alleles per locus	20.000
Mean proportion of loci typed	0.9994
Mean expected heterozygosity (HExp)	0.8300
Mean polymorphic information content (PIC)	0.8114
Combined non-exclusion probability (first parent)	0.00001823
Combined non-exclusion probability (second parent)	0.00000003
Combined non-exclusion probability (parent pair)	1.634E-0013
Combined non-exclusion probability (identity)	6.147E-0021
Combined non-exclusion probability (sib identity)	0.00000012

### Sheet: Cherry_16SSR
Polymorphism statistics of Cherry 16SSR markers
Locus	k	N	HObs	HExp	PIC	NE-1P	NE-2P	NE-PP	NE-I	NE-SI	HW	F(Null)
BPPCT037_FA	15	383	0.825	0.796	0.764	0.581	0.403	0.221	0.073	0.371	NS	-0.0215
CPPCT022_FA	14	383	0.755	0.72	0.674	0.689	0.515	0.33	0.124	0.421	NS	-0.0255
EMPA002_At53	11	383	0.614	0.519	0.404	0.865	0.786	0.677	0.346	0.578	**	-0.0897
EMPaS06_At53	23	383	0.862	0.866	0.852	0.423	0.267	0.105	0.032	0.325	NS	0.0023
EMPA003_At55	5	383	0.397	0.383	0.313	0.927	0.841	0.75	0.451	0.672	NS	-0.019
EMPaS14_At55	9	383	0.614	0.59	0.507	0.824	0.695	0.549	0.25	0.518	NS	-0.0232
CPPCT006_FA	15	383	0.781	0.761	0.72	0.644	0.466	0.286	0.098	0.394	*	-0.0151
UDP98-412_At53	23	383	0.616	0.804	0.786	0.529	0.354	0.16	0.056	0.362	***	0.1429
EMPaS01_At53	11	383	0.71	0.682	0.632	0.73	0.56	0.375	0.151	0.447	NS	-0.0232
PS05C03_At55	21	383	0.525	0.796	0.769	0.563	0.387	0.198	0.068	0.369	***	0.2243
EMPaS02_At56	15	383	0.747	0.732	0.704	0.652	0.466	0.263	0.099	0.409	**	-0.0173
EMPaS12_FA	11	383	0.768	0.767	0.727	0.637	0.459	0.279	0.094	0.391	NS	-0.0013
EMPA017_FA	13	383	0.269	0.291	0.277	0.956	0.841	0.721	0.517	0.734	NS	0.0443
EMPA026_At53	14	382	0.508	0.547	0.444	0.848	0.75	0.624	0.309	0.554	NS	0.0346
PceGA34_At55	26	383	0.59	0.832	0.815	0.485	0.316	0.135	0.044	0.346	***	0.194
EMPaS10_At56	20	383	0.611	0.677	0.642	0.718	0.537	0.335	0.139	0.447	**	0.0528
Combined statistics
Number of individuals	383
Number of loci	16
Mean number of alleles per locus	15.375
Mean proportion of loci typed	0.9998
Mean expected heterozygosity (HExp)	0.6726
Mean polymorphic information content (PIC)	0.6269
Combined non-exclusion probability (first parent)	0.00183564
Combined non-exclusion probability (second parent)	0.00002090
Combined non-exclusion probability (parent pair)	0.00000001
Combined non-exclusion probability (identity)	5.737E-0015
Combined non-exclusion probability (sib identity)	0.00000242

### Sheet: Cherry_13SSR
Polymorphism statistics of Cherry 13SSR markers
Locus	k	N	HObs	HExp	PIC	NE-1P	NE-2P	NE-PP	NE-I	NE-SI	HW	F(Null)
BPPCT037_FAM_	15	383	0.825	0.796	0.764	0.581	0.403	0.221	0.073	0.371	NS	-0.0215
CPPCT022_FAM_	14	383	0.755	0.72	0.674	0.689	0.515	0.33	0.124	0.421	NS	-0.0255
EMPA002_At532_	11	383	0.614	0.519	0.404	0.865	0.786	0.677	0.346	0.578	***	-0.0897
EMPaS06_At532_	23	383	0.862	0.866	0.852	0.423	0.267	0.105	0.032	0.325	NS	0.0023
EMPA003_At550_	5	383	0.397	0.383	0.313	0.927	0.841	0.75	0.451	0.672	NS	-0.019
EMPaS14_At556_	9	383	0.614	0.59	0.507	0.824	0.695	0.549	0.25	0.518	NS	-0.0232
CPPCT006_FAM_	15	383	0.781	0.761	0.72	0.644	0.466	0.286	0.098	0.394	*	-0.0151
EMPaS01_At532_	11	383	0.71	0.682	0.632	0.73	0.56	0.375	0.151	0.447	NS	-0.0232
EMPaS02_At565_	15	383	0.747	0.732	0.704	0.652	0.466	0.263	0.099	0.409	**	-0.0173
EMPaS12_FAM_	11	383	0.768	0.767	0.727	0.637	0.459	0.279	0.094	0.391	NS	-0.0013
EMPA017_FAM_	13	383	0.269	0.291	0.277	0.956	0.841	0.721	0.517	0.734	NS	0.0443
EMPA026_At532_	15	383	0.507	0.549	0.447	0.847	0.747	0.619	0.305	0.552	NS	0.0371
EMPaS10_At565_	20	383	0.611	0.677	0.642	0.718	0.537	0.335	0.139	0.447	**	0.0528
Combined statistics
Number of individuals	383
Number of loci	13
Mean number of alleles per locus	13.615
Mean proportion of loci typed	1.0000
Mean expected heterozygosity (HExp)	0.6409
Mean polymorphic information content (PIC)	0.5894
Combined non-exclusion probability (first parent)	0.01269813
Combined non-exclusion probability (second parent)	0.00048063
Combined non-exclusion probability (parent pair)	0.00000253
Combined non-exclusion probability (identity)	3.394E-0011
Combined non-exclusion probability (sib identity)	0.00005216
