## Supplementary material for "MMM: A deterministic Mendelian mismatch matrix framework for germplasm collection quality assessment, demonstrated in apple and sweet cherry": S3

### Sheet: 253 381 apple
Name	CERVUS	CERVUS moehter	CERVUS father	MMM Mmn_mother	MMM Mmn_father
Akane	both parents confirmed	Jonathan	Worcester Parmaene	0	1
Alkmene	both parents confirmed	Geheimrat Dr. Oldenburg	Cox Orange	0	0
Allington Pepping	both parents confirmed	Cox Orange	Goldparmaene	0	2
Angold	both parents confirmed	Antonovka	Golden Delicious	3	0
Apollo	both parents confirmed	Cox Orange	Geheimrat Dr. Oldenburg	0	1
Arlet	both parents confirmed	Golden Delicious	Idared	0	1
Aroma	both parents confirmed	Ingrid Marie	Filippa	0	0
Astillisch	both parents confirmed	Roter Astrachan	Signe Tillisch	0	0
Auralia	both parents confirmed	Cox Orange	Schoener aus Nordhausen	0	0
Bancroft	both parents confirmed	Forest	McIntosh	5	0
Berlon	both parents confirmed	Goldrenette Freiherr von Berlepsch	Ontario	0	0
Charles Ross	both parents confirmed	Cox Orange	Peasgoods Sondergleichen	0	0
Charlotte	both parents confirmed	McIntosh	Greensleeves	0	0
Clivia	both parents confirmed	Geheimrat Dr. Oldenburg	Cox Orange	0	0
Cripps Pink	both parents confirmed	Lady Williams	Golden Delicious	0	0
Cripps Red	both parents confirmed	Lady Williams	Golden Delicious	0	0
Delcorf	both parents confirmed	Jongrimes	Golden Delicious	0	0
Delikates	both parents confirmed	James Grieve	Cortland	0	0
Delorina	both parents confirmed	Blushing Golden	Florina	0	1
Discovery	both parents confirmed	Worcester Parmaene	Schoener aus Bath	1	0
Early McIntosh	both parents confirmed	Weisser Klarapfel	McIntosh	0	0
Ecolette	both parents confirmed	Elstar	Coop 2	2	0
Elan	both parents confirmed	Golden Delicious	James Grieve	0	3
Elektra	both parents confirmed	Cox Orange	Geheimrat Dr. Oldenburg	0	0
Elstar	both parents confirmed	Golden Delicious	Ingrid Marie	0	0
Empire	both parents confirmed	McIntosh	Delicious	0	0
Ernst Bosch	both parents confirmed	Manks Kuechenapfel	Ananasrenette	1	0
Fantazja	both parents confirmed	McIntosh	Linda	0	0
Fiesta	both parents confirmed	Cox Orange	Idared	0	0
Freyberg	both parents confirmed	Cox Orange	Golden Delicious	0	0
Frueher Victoriaapfel	both parents confirmed	Lord Grosvenor	Keswick's Kuechenapfel	0	0
Frureru	both parents confirmed	Red Winter	Rafzubin	0	0
Gala	both parents confirmed	Kidd's Orange Red	Golden Delicious	0	0
Geheimrat Dr. Oldenburg	both parents confirmed	Ananasrenette	Kaiser Alexander	0	2
Gloria	both parents confirmed	Gloster	James Grieve	0	0
Gloster	both parents confirmed	Weisser Winterglockenapfel	Delicious	0	0
Goldjon	both parents confirmed	Golden Delicious	Jonathan	1	0
Greensleeves	both parents confirmed	Golden Delicious	James Grieve	0	1
Havelgold	both parents confirmed	Undine	Clivia	0	0
Holiday	both parents confirmed	Macoun	Jonathan	0	1
Idagold	both parents confirmed	Wagenerapfel	Esopus Spitzenburg	0	0
Idared	both parents confirmed	Jonathan	Wagenerapfel	0	0
Iduna	both parents confirmed	Golden Delicious	Weisser Winterglockenapfel	1	0
Ingol	both parents confirmed	Ingrid Marie	Golden Delicious	1	0
Ivette	both parents confirmed	Cox Orange	Golden Delicious	0	0
Jamba	both parents confirmed	Melba	James Grieve	0	0
Jan Steen	both parents confirmed	Rote Sternrenette	Cox Orange	0	0
Jester	both parents confirmed	Worcester Parmaene	Golden Delicious	0	0
Jonadel	both parents confirmed	Jonathan	Delicious	0	0
Jonamac	both parents confirmed	McIntosh	Jonathan	0	0
Julia	both parents confirmed	Quinte	Discovery	0	0
Katja	both parents confirmed	James Grieve	Worcester Parmaene	1	0
Kidd's Orange Red	both parents confirmed	Cox Orange	Delicious	0	0
Laxtons Triumph	both parents confirmed	Goldparmaene	Cox Orange	0	0
Lonjon	both parents confirmed	London Pepping	Jonathan	0	0
Lord Lambourne	both parents confirmed	James Grieve	Worcester Parmaene	0	0
Maigold	both parents confirmed	Fraurotacher	Golden Delicious	0	0
Margol	both parents confirmed	Ingrid Marie	Golden Delicious	0	0
Marina	both parents confirmed	Kidd's Orange Red	Idared	0	0
Melrose	both parents confirmed	Jonathan	Delicious	0	0
Merton Beauty	both parents confirmed	Ellisons Orangenpepping	Cox Orange	0	0
Merton Charm	both parents confirmed	McIntosh	Cox Orange	0	0
Millicent Barnes	both parents confirmed	Gascoynes Scharlachroter	Cox Orange	3	0
Milton	both parents confirmed	Weisser Klarapfel	McIntosh	0	1
Monarch	both parents confirmed	Peasgoods Sondergleichen	Dumelows Seedling	6	0
Monroe	both parents confirmed	Jonathan	Rome Beauty	1	0
Neujahrsapfel	both parents confirmed	London Pepping	McIntosh	0	0
Odin	both parents confirmed	Golden Delicious	Ingrid Marie	0	1
Ontario	both parents confirmed	Wagenerapfel	Northern Spy	0	0
Orangenburg	both parents confirmed	Cox Orange	Geheimrat Dr. Oldenburg	0	0
Orleans Renette	both parents confirmed	Karmeliter Renette	Franzoesische Edelrenette	0	1
Pia	both parents confirmed	Idared	Helios	0	0
Pidi	both parents confirmed	Britemac	Coop 2	0	0
Piflora	both parents confirmed	Idared	Golden Delicious	0	0
Pikant	both parents confirmed	Undine	Carola	0	0
Pikkolo	both parents confirmed	Clivia	Auralia	0	0
Pikosa	both parents confirmed	Pirella	Idared	0	0
Pilana	both parents confirmed	Pirella	Idared	0	1
Pilot	both parents confirmed	Clivia	Undine	0	0
Pimona	both parents confirmed	Clivia	Auralia	0	0
Pinett	both parents confirmed	Idared	Bancroft	0	0
Pingo	both parents confirmed	Idared	Bancroft	0	0
Pinova	both parents confirmed	Clivia	Golden Delicious	0	0
Pirella	both parents confirmed	Golden Delicious	Alkmene	0	0
Pirina	both parents confirmed	Alkmene	Geheimrat Dr. Oldenburg	0	0
Piros	both parents confirmed	Helios	Apollo	0	0
Pivita	both parents confirmed	Pinova	Idared	0	1
Pohorka	both parents confirmed	Cox Orange	Ontario	0	0
Prinzessin Irene	both parents confirmed	Jonathan	Cox Orange	0	0
Quinte	both parents confirmed	Crimson Beauty	Melba	0	0
Rafzubin	both parents confirmed	Golden Delicious	Cox Orange	0	0
Rebella	both parents confirmed	Golden Delicious	Remo	0	0
Rekarda	both parents confirmed	Golden Delicious	Remo	1	0
Rival	both parents confirmed	Peasgoods Sondergleichen	Cox Orange	1	0
Rubin	both parents confirmed	Golden Delicious	Lord Lambourne	1	1
Rubinola	both parents confirmed	Coop 2	Rubin	1	0
Sansa	both parents confirmed	Gala	Akane	0	0
Schoener aus Mlejew	both parents confirmed	Goldparmaene	McIntosh	0	0
Schweizer Orangenapfel	both parents confirmed	Ontario	Cox Orange	0	0
Shampion	both parents confirmed	Golden Delicious	Lord Lambourne	0	0
Shinsei	both parents confirmed	Golden Delicious	Early McIntosh	1	0
Slava Pobeditelaam	both parents confirmed	Weisser Klarapfel	McIntosh	0	0
Sommerregent	both parents confirmed	Anton Fischer	James Grieve	0	0
Spencer	both parents confirmed	McIntosh	Golden Delicious	0	1
Summerland	both parents confirmed	McIntosh	Golden Delicious	0	1
Telamon	both parents confirmed	McIntosh	Golden Delicious	0	1
Tuscan	both parents confirmed	McIntosh	Greensleeves	1	0
Tydemans Early	both parents confirmed	McIntosh	Worcester Parmaene	0	0
Tydemans Oktoberpepping	both parents confirmed	Cox Orange	Ellisons Orangenpepping	0	0
Weisser Winterglockenapfel	both parents confirmed	Boikenapfel	Prinzenapfel	0	0
Collina	both rejected	Coop 4	Elstar	6	5
Erwin Junge	both rejected	Minister von Hammerstein	Gelber Bellefleur	9	6
Murasaki	both rejected	Jonathan	Golden Delicious	1	2
Baujade	father confirmed		Granny Smith		1
Cloden	father confirmed		Golden Delicious		0
Coop 38	father confirmed		Golden Delicious		0
Creo	father confirmed		Kaiser Alexander		0
Drakenstein	father confirmed		Delicious		0
Fuji	father confirmed		Delicious		0
Horei	father confirmed		Golden Delicious		1
James Grieve	father confirmed		Cox Orange		0
Jonagram	father confirmed		Jonathan		1
Laxtons Fortune	father confirmed		Wealthy		0
Laxtons Superb	father confirmed		Cox Orange		1
Lodi	father confirmed		Weisser Klarapfel		0
Obelisk	father confirmed		McIntosh		0
Pisaxa	father confirmed		Pinova		0
President Roulin	father confirmed		Bismarckapfel		0
Shin Indo	father confirmed		Golden Delicious		0
Shinko	father confirmed		Jonathan		0
Tannenkrueger	father confirmed		Goldparmaene		0
Dukat	father confirmed/mother rejected	Golden Delicious	Cox Orange	8	0
Jongrimes	father confirmed/mother rejected	Jonathan	Grimes Golden	7	0
Kurzcox	father confirmed/mother rejected	Koeniglicher Kurzstiel	Cox Orange	9	0
Edward VII	father rejected		Gelber Edelapfel		6
Gartenmeister Simon	father rejected		Transparent aus Croncels		8
Howgate Wonder	father rejected		Newton Wonder		3
Lane's Prince Albert	father rejected		Dumelows Seedling		2
Oetwiler Renette	father rejected		Goldparmaene		9
Pomfital 1	father rejected		Elstar		10
Schoener aus Elmpt	father rejected		Roter Bellefleur		8
Adersleber Kalvill	mother confirmed	Weisser Winterkalvill		0
Ahra	mother confirmed	Coop 2		1
Ahrista	mother confirmed	Elstar		0
Anacuta	mother confirmed	Jonathan		0
Aneta	mother confirmed	Shampion		1
Antonovka Novaa	mother confirmed	Antonovka		1
Apfel aus Gruenheide	mother confirmed	Gelber Bellefleur		0
Ariwa	mother confirmed	Golden Delicious		0
Astramel	mother confirmed	Roter Astrachan		0
Bountiful	mother confirmed	Cox Orange		0
Carola	mother confirmed	Cox Orange		0
Coop 4	mother confirmed	Delicious		0
Coop 42	mother confirmed	Golden Delicious		1
Cortland	mother confirmed	McIntosh		0
Dalinbel	mother confirmed	Elstar		0
Delgollune	mother confirmed	Golden Delicious		1
Ellisons Orangenpepping	mother confirmed	Cox Orange		0
Erwin Baur	mother confirmed	Geheimrat Dr. Oldenburg		0
Fiessers Erstling	mother confirmed	Bismarckapfel		0
Fuerst Bluecher	mother confirmed	Gelber Richard		0
Geheimrat Wesener	mother confirmed	Goldparmaene		1
Generos	mother confirmed	Frumos de Voinesti		0
George Cave	mother confirmed	Cox Orange		2
Gerlinde	mother confirmed	Elstar		0
Golden Delicious	mother confirmed	Grimes Golden		0
Goldrenette Freiherr von Berlepsch	mother confirmed	Ananasrenette		0
Goldstar	mother confirmed	Rubin		0
Grosser klarer Astrachan	mother confirmed	Weisser Astrachan		0
Hauxapfel	mother confirmed	Roter Trierer Weinapfel		0
Heco	mother confirmed	Piros		0
Helios	mother confirmed	Geheimrat Dr. Oldenburg		0
Herma	mother confirmed	Jonathan		0
Honeygold	mother confirmed	Golden Delicious		0
Ingrid Marie	mother confirmed	Cox Orange		0
Jonathan	mother confirmed	Esopus Spitzenburg		0
Joyce	mother confirmed	McIntosh		0
Kendall	mother confirmed	McIntosh		0
King David	mother confirmed	Jonathan		0
Kriemhild	mother confirmed	Weisser Klarapfel		0
Lobo	mother confirmed	McIntosh		0
Macoun	mother confirmed	McIntosh		0
Melba	mother confirmed	McIntosh		0
Melodie	mother confirmed	Shampion		0
Meran	mother confirmed	Golden Delicious		1
Minister von Hammerstein	mother confirmed	Landsberger Renette		0
Mio	mother confirmed	Worcester Parmaene		0
Muencheberg Nr. 5	mother confirmed	Geheimrat Dr. Oldenburg		1
Nela	mother confirmed	Coop 2		0
Otava	mother confirmed	Shampion		1
Ozark Gold	mother confirmed	Golden Delicious		1
Pillnitzer Roter 2	mother confirmed	Ernst Bosch		0
Prinz Albrecht von Preussen	mother confirmed	Kaiser Alexander		0
Rajka	mother confirmed	Shampion		0
Realka	mother confirmed	Carola		0
Reanda	mother confirmed	Clivia		0
Regia	mother confirmed	Clivia		0
Regine	mother confirmed	Kurzcox		1
Reglindis	mother confirmed	James Grieve		1
Reka	mother confirmed	James Grieve		0
Releika	mother confirmed	Clivia		0
Relinda	mother confirmed	Undine		0
Remo	mother confirmed	James Grieve		1
Rene	mother confirmed	James Grieve		0
Renora	mother confirmed	Clivia		0
Resi	mother confirmed	Clivia		0
Retina	mother confirmed	Apollo		1
Reverend W. Wilks	mother confirmed	Peasgoods Sondergleichen		0
Rheinlands Ruhm	mother confirmed	Goldparmaene		0
Roter Standard	mother confirmed	Safranpepping		0
Schoener aus Pontoise	mother confirmed	Kaiser Alexander		0
Sciglo	mother confirmed	Gala		0
Spartan	mother confirmed	McIntosh		0
Sperenza	mother confirmed	Wagenerapfel		1
Strauwalds Parmaene	mother confirmed	Goldparmaene		0
Summerred	mother confirmed	Summerland		0
Thurgauer Weinapfel	mother confirmed	Fraurotacher		0
Topaz	mother confirmed	Rubin		0
Tsugaru	mother confirmed	Golden Delicious		0
Undine	mother confirmed	Jonathan		0
Vesna	mother confirmed	Shampion		0
Warder	mother confirmed	Rome Beauty		1
Zuccalmaglios Renette	mother confirmed	Ananasrenette		0
Frau Margarethe von Stosch	mother confirmed/father rejected	Minister von Hammerstein	Weisser Winterkalvill	1	5
Grossherzog Friedrich von Baden	mother confirmed/father rejected	Bismarckapfel	Weisser Winterkalvill	0	8
Johannes Boettner	mother confirmed/father rejected	Ontario	Charlamowsky	0	11
Juno	mother confirmed/father rejected	Ontario	London Pepping	0	8
Lady Williams	mother confirmed/father rejected	Granny Smith	Jonathan	0	7
Malling Kent	mother confirmed/father rejected	Cox Orange	Jonathan	0	8
Minjon	mother confirmed/father rejected	Wealthy	Jonathan	0	5
Pikora	mother confirmed/father rejected	Idared	Clivia	0	7
Recolor	mother confirmed/father rejected	Regine	Reglindis	0	7
Rosemary Russet	mother confirmed/father rejected	Cox Orange	Muskatrenette	0	6
Santana	mother confirmed/father rejected	Elstar	Coop 4	1	9
Winston	mother confirmed/father rejected	Cox Orange	Worcester Parmaene	1	6
Alexis	mother rejected	McIntosh		9
Arkcharm	mother rejected	Coop 2		3
Borsdorfer Kitajka	mother rejected	Zwiebelborsdorfer		6
Coop 39	mother rejected	Golden Delicious		5
Cornwalliser Nelkenapfel	mother rejected	Gilliflower		3
Crimson Beauty	mother rejected	Fameuse		4
Delicious	mother rejected	Gelber Bellefleur		5
Dietzer Wintergoldrenette	mother rejected	Edelborsdorfer		7
Korei	mother rejected	Golden Delicious		4
Lombarts Kalvill	mother rejected	Weisser Winterkalvill		3
Martini	mother rejected	Cox Orange		7
Resista	mother rejected	Coop 2		7
Safranpepping	mother rejected	Gelber Bellefleur		8
Schoener aus Miltenberg	mother rejected	Grahams Jubilaeumsapfel		6
Signe Tillisch	mother rejected	Weisser Winterkalvill		11
Sunrise	mother rejected	Northern Spy		7
Uhlhorns Augustkalvill	mother rejected	Fraas Sommerkalvill		7
Werdersche Wachsrenette	mother rejected	Glogierowka		2	0

### Sheet: Cherry
Cultivar Name	Assumed Mother	Mmn	Assumed Father	Mmn	confidence	Trio Confidence
Alma	Rube	0	Allers Späte	0	Trio	+
Annabella	Rube	0	Allers Späte Knorpel	0	Trio	+
Areko	Kordia	0	Regina	0	Trio	+
Bianca	Rube	0	Allers Späte	1	Trio	+
Erika	Rube	0	Stechmanns Bunte	1	Trio	+
Ferbolus	Hedelfinger Riesenkirsche	0	Reverchon	0	Trio	+
Ferobri	Burlat	0	Fercer	1	Trio	+
Glacier	Stella	1	Burlat	0	Trio	+
Habunt	Valeska	1	Sunburst	1	Trio	+
Johanna	Schneiders Späte Knorpelkirsche	0	Rube	0	Trio	+
Karina	Schneiders Späte Knorpelkirsche	0	Rube	1	Trio	+
Lapins	Van	0	Stella	0	Trio	+
Merton Bounty	Elton	0	Schreckenskirsche	0	Trio	*
Müncheberger Fruehernte	Flamentiner	0	Früheste der Mark	1	Trio	+
Nafrina	Werdersche Frühe	1	Büttners Rote Knorpelkirsche	4	Trio	-
Namada	Badeborner Schwarze Knorpelkirsche	0	Rivers Frühe	1	Trio	+
New Star	Van	0	Stella	0	Trio	+
Oktavia	Schneiders Späte Knorpelkirsche	0	Rube	0	Trio	+
Rainier	Bing	0	Van	0	Trio	+
Regina	Schneiders Späte Knorpelkirsche	0	Rube	0	Trio	+
Ria	Kordia	0	Vic	0	Trio	+
Somerset	Van	0	Vic	0	Trio	+
Summit	Van	0	Sam	0	Trio	+
Sunburst	Van	0	Stella	1	Trio	+
Sylvia	Van	1	Sam	1	Trio	+
Techlovan	Van	0	Kordia	0	Trio	*
Valeska	Rube	0	Stechmanns Bunte	1	Trio	+
Vanda	Van	0	Kordia	0	Trio	*
Vega	Bing	0	Victor	0	Trio	*
Viola	Schneiders Späte Knorpelkirsche	0	Rube	1	Trio	+
Vista	Hedelfinger Riesenkirsche	0	Victor	0	Trio	+
Beata	Lambert	0	open pollinated		Pair Mother	*
Chelan	Stella	0	Beaulieu		Pair Mother	*
Chinook	Bing	0	Gil Peck		Pair Mother	*
Ferprime	Fercer	0	open pollinated		Pair Mother	*
Katalin	Schneiders Späte Knorpelkirsche	0	Podjebrad sarga		Pair Mother	-
Lambert	Große Prinzessin	0	Black Heart		Pair Mother	*
Lamida	Lambert	1	open pollinated		Pair Mother	+
Larian	Lambert	0	UCD 50 (Bing x Bush Tartarian)		Pair Mother	*
Linda	Hedelfinger	0	Germersdorfer		Pair Mother	*
Magda	Basler Adlerkirsche	1	open pollinated		Pair Mother	*
Merchant	Merton Glory	0	open pollinated		Pair Mother	+
Merla	Merton Late	0	open pollinated		Pair Mother	*
Mermat	Merton Glory	0	open pollinated		Pair Mother	*
Merpet	Merton Glory	1	open pollinated		Pair Mother	*
Nalitta	Querfurter Königskirsche	0	open pollinated		Pair Mother	*
Sodus	Große Prinzessin	0	Giant		Pair Mother	*
Stella	Lambert	0	JI 2420 (Emperor Francis x NapoleonX-rayed pollen)		Pair Mother	*
Vic	Bing	0	Schmidt		Pair Mother	+
Bing	Black Republican		Große Prinzessin	0	Pair Father	*
Fernier	Tardif de Vignola		Rainier	0	Pair Father	*
Merton Favourite	Knight’s Early Black		Schreckenskirsche	1	Pair Father	*
Merton Glory	Ursula Rivers		Noble	0	Pair Father	*
Merton Late	Hildesheim (Belle Agathe)		Große Prinzessin	0	Pair Father	*
Sandra Rose	2C-61-18 (Star x Van)		Sunburst	0	Pair Father	*
Swing	Nabigos		Stella	1	Pair Father	-
